# Combined Loss of VHL and TSC1 Drives Clear Cell Renal Cell Carcinoma with Metabolic and Redox Reprogramming that Creates an NRF2 Dependency

**DOI:** 10.64898/2026.09.24.754188

**Authors:** Jianing Xu, Xiaoqing Cheng, Omran A. Aboud, Ying-Bei Chen, Ann Bialik, Ed Reznik, Toshinao Oyama, Satish Tickoo, Robert H. Weiss, Emily H. Cheng, James J. Hsieh

**Affiliations:** Human Oncology and Pathogenesis Program, Memorial Sloan Kettering Cancer Center, New York, NY 10065, USA; Molecular Oncology, Department of Medicine, Washington University, St. Louis, MO 63110, USA; Division of Nephrology, University of California Davis, Davis, CA 95616, USA; Department of Pathology and Laboratory Medicine, Memorial Sloan Kettering Cancer Center, New York, NY 10065, USA; Department of Epidemiology and Biostatistics, Memorial Sloan Kettering Cancer Center, New York, NY 10065, USA; Weill Cornell Medicine, New York, NY 10065, USA

**Keywords:** Kidney Cancer, VHL, TSC1, HIF1, mTORC1, NRF2, Cancer Metabolism, Transcriptomics, Metabolomics, Mouse Model

## Abstract

Cancer genomics studies have implicated combined loss of *VHL* and *TSC1* as sufficient to initiate clear cell renal cell carcinoma (ccRCC) in humans. Here, we engineered a mouse model with kidney-specific deletion of *Vhl* and *Tsc1*. *Vhl^F/F^Tsc1^F/F^Ksp-Cre^+^*mice developed multifocal renal cell carcinomas starting at 7 weeks of age with 100% penetrance, and the resulting *Vhl^-/-^Tsc1^-/-^*tumors recapitulated the histopathology of human *VHL^-/-^TSC1^-/-^*ccRCC. Integrated transcriptomic and metabolomic analyses of 4-week-old preneoplastic renal cortices deficient for *Vhl* and *Tsc1* demonstrated heightened HIF and mTORC1 signaling and unexpectedly revealed activation of an antioxidant response regulated by NRF2 (NFE2L2). Biochemical, cell biological, multi-omic, and xenograft studies identified an NRF2 dependency in human *VHL^-/-^TSC1^-/-^*ccRCC cells. Altogether, we report a mouse model that recapitulates human *VHL^-/-^TSC1^-/-^*ccRCC, delineate metabolic and redox reprogramming driven by unrestrained HIF and mTORC1 activation in the renal cortex, and identify NRF2 as a potential therapeutic vulnerability.

---

The number of new kidney cancer cases diagnosed worldwide and in the United States each year is approximately 400,000 and 76,000, respectively^1,2^. Clear cell renal cell carcinoma (ccRCC), the most common and aggressive subtype of kidney cancer (75–80%), features near-universal loss of the *Von Hippel-Lindau* (*VHL*) tumor suppressor gene. *VHL* encodes the substrate-recognition subunit of the VCB (VHL–elongin C–elongin B)–CUL2 E3 ubiquitin ligase complex, which ubiquitinates hypoxia-inducible factor 1α and 2α (HIF1α/HIF2α) for proteasomal degradation^3,4^. Consequently, human ccRCC exhibits conspicuous vascularity due to uncontrolled activation of HIF1α/HIF2α target genes that regulate angiogenesis^5^.

Evidence from patients with germline *VHL* mutations and genetically engineered mouse models with homozygous deletion of *Vhl* demonstrated that loss of VHL alone is insufficient for ccRCC tumorigenesis, indicating the requirement for additional genetic or epigenetic events^6–9^. One candidate pathway is the PI3K/AKT/mTOR pathway, which is altered in approximately 10– 30% of ccRCC^10–12^. Mutations in *TSC1*, *TSC2*, and *MTOR* occur at frequencies of approximately 1.2%, 1%, and 6%, respectively, in TCGA-KIRC and approximately 7%, 3%, and 10%, respectively, in the RECORD-3 and COMPARZ studies (Supplementary Fig. 1a)^13–15^.

Tuberous sclerosis 1 (TSC1; hamartin), together with TSC2 (tuberin) and TBC1D7, forms the TSC complex, which functions as a GTPase-activating protein (GAP) for the small GTPase RHEB and thereby negatively regulates mTOR complex 1 (mTORC1). mTORC1 coordinates cell growth, protein synthesis, and metabolic signaling^16^. One important translational target of mTORC1 is HIF1α, whose protein abundance is further increased upon VHL loss through impaired degradation, thereby enhancing transcription of genes involved in the cellular hypoxic response^17^. Conversely, HIF1α transcriptionally activates REDD1 (DDIT4), which inhibits mTORC1 through the TSC complex, establishing a negative feedback loop that limits HIF1α protein translation^18^.

Elevated levels of reactive oxygen species (ROS) are a common feature of cancer cells^19^. At moderate levels, ROS can function as signaling molecules that promote tumor initiation and progression^20,21^, consistent with the concept of mitohormesis^22^. ROS accumulation in tumors can result from oncogene activation, tumor suppressor loss, altered metabolism, and tumor hypoxia^19,23,24^. However, excessive ROS can cause macromolecular and organelle damage and ultimately lead to cancer cell death^25,26^. Cancer cells therefore activate antioxidant pathways, including the glutathione and thioredoxin systems^27,28^, to maintain redox homeostasis during oncogenic transformation and tumor progression^29^. Notably, our previous metabolomic profiling of 138 paired ccRCC tumors and adjacent normal kidneys demonstrated that tumor aggressiveness is associated with enhanced glutathione metabolism^30^. How redox and glutathione metabolism are regulated in ccRCC remains incompletely understood.

The identification of human *VHL^-/-^TSC1^-/-^*ccRCC suggests that combined loss of *VHL* and *TSC1* may be sufficient to drive ccRCC formation. We therefore generated mice with kidney-specific conditional deletion of *Vhl* and *Tsc1* (hereafter referred to as *Vhl^K-/-^Tsc1^K-/-^*mice). Remarkably, *Vhl^K-/-^Tsc1^K-/-^*mice developed bilateral polycystic kidney disease by 4 weeks of age and multifocal solid renal cell carcinomas within 2 months after birth. Moreover, the histopathology of these mouse tumors recapitulated that of human *VHL^-/-^TSC1^-/-^*ccRCC. To investigate the molecular mechanisms underlying this rapid tumor development, we performed transcriptomic and metabolomic profiling of preneoplastic renal cortices from 4-week-old *Vhl^K-/-^Tsc1^K-/-^*and control mice (*Vhl^K-/-^*, *Tsc1^K-/-^*, and WT), followed by cell-based molecular and biochemical studies and tumor xenograft experiments. Our findings demonstrate that combined loss of VHL and TSC1 drives unrestrained HIF and mTORC1 signaling and extensive metabolic and redox reprogramming, creating an NRF2 dependency that represents a potential therapeutic vulnerability in ccRCC.
