## Supplementary Table 1 for "Combined Loss of VHL and TSC1 Drives Clear Cell Renal Cell Carcinoma with Metabolic and Redox Reprogramming that Creates an NRF2 Dependency"

### Sheet: Sheet1
Table S1 Mouse information
Genotype	Mouse number	Age (Months)	Sex	Kidney	Pelvic dilation	Tubular tumor	Tubular/ glomerular cysts
Vhl-/- Tsc1-/-	72714	4	M	Left	-	-	3+
				Right	n.d.	n.d.	n.d.
	72375	5	F	Left	-	-	3+
				Right	n.d.	n.d.	n.d.
	72180	6	F	Left	1+	-	3+
				Right	n.d.	n.d.	n.d.
	72187	7	F	Left	-	3+ (multiple, solid)	3+
				Right	n.d.	n.d.	n.d.
	77933	7	F	Left	1+	2+ (multiple, solid)	3+
				Right	1+	2+ (multiple, solid)	3+
	71505	7	F	Left	1+	1+ (multiple, solid)	3+
				Right	2+	1+ (multiple, solid)	3+
	77928	7	F	Left	1+	2+ (multiple, solid)	3+
				Right	1+	2+ (multiple, solid)	3+
	72849	8	F	Left	1+	3+ (multiple, solid)	3+
				Right	1+	3+ (multiple, solid)	3+
	71504	9	F	Left	2+	2+ (multiple, solid)	3+
				Right	2+	2+ (multiple, solid)	3+
	72542	9	F	Left	2+	3+ (multiple, solid)	3+
				Right	n.d.	n.d.	n.d.
	72419	10	M	Left	1+	3+ (multiple, solid)	3+
				Right	1+	3+ (multiple, solid)	3+
	71829	11	M	Left	1+	3+ (multiple, solid)	3+
				Right	n.d.	n.d.	n.d.
	72125	11	F	Left	2+	3+ (multiple, solid)	3+
				Right	2+	3+ (multiple, solid)	3+
	72712	12	M	Left	2+	3+ (multiple, solid)	3+
				Right	2+	3+ (multiple, solid)	3+
Tsc1-/-	71170	3	M	Left	-	-	2+
				Right	-	-	1+
	72192	6	F	Left	-	1+ (multiple, solid)	2+
				Right	-	1+ (multiple, solid)	2+
	72002	6	M	Left	-	1+ (solid)	1+
				Right	n.d.	n.d.	n.d.
	72188	7	M	Left	-	1+ (solid)	1+
				Right	n.d.	n.d.	n.d.
	72315	9	F	Left	-	1+ (papillary) and 1+ (multiple, solid)	2+
				Right	n.d.	n.d.	n.d.
	72161	11	M	Left	-	2+ (multiple, papillary) and 1+ (multiple, solid)	3+
				Right	n.d.	n.d.	n.d.
	77371	11	F	Left	-	1+ (papillary) and 1+ (multiple, solid)	3+
				Right	-	1+ (papillary) and 1+ (multiple, solid)	3+
	77375	11	F	Left	-	2+ (multiple, papillary)	3+
				Right	-	2+ (multiple, papillary)	3+
	72189	12	M	Left	-	2+ (multiple, papillary) and 1+ (multiple, solid)	3+
				Right	n.d.	n.d.	n.d.
	77985	12	M	Left	-	2+ (multiple, papillary)	3+
				Right	-	2+ (multiple, papillary)	3+
	77980	12	M	Left	-	3+ (multiple, papillary) and 1+ (multiple, solid)	3+
				Right	-	3+ (multiple, papillary) and 1+ (multiple, solid)	3+
	72986	13	M	Left	-	3+ (multiple, papillary) and 1+ (multiple, solid)	3+
				Right	n.d.	n.d.	n.d.
	77988	14	F	Left	-	3+ (multiple, papillary) and 1+ (multiple, solid)	3+
				Right	-	3+ (multiple, papillary) and 1+ (multiple, solid)	3+
	57253	22	M	Left	-	3+ (multiple, papillary)	3+
				Right	-	3+ (multiple, papillary)	3+
	71020	23	F	Left	-	3+ (multiple, papillary)	3+
				Right	+	3+ (multiple, papillary)	3+
Vhl-/-	71842	12	F	Left	-	-	-
				Right	n.d.	n.d.	n.d.
	71844	12	F	Left	-	-	-
				Right	n.d.	n.d.	n.d.
	72902	14	M	Left	-	-	-
				Right	n.d.	n.d.	n.d.
	77273	10	F	Left	-	-	-
				Right	-	-	-
	77276	10	F	Left	-	-	-
				Right	-	-	-
	77278	10	F	Left	-	-	-
				Right	-	-	-
	77279	10	F	Left	-	-	-
				Right	-	-	-
WT	72001	6	M	Left	-	-	-
				Right	n.d.	n.d.	n.d.
	72160	11	M	Left	-	-	-
				Right	n.d.	n.d.	n.d.
	68112	12	F	Left	-	-	-
				Right	n.d.	n.d.	n.d.
	64555	12	M	Left	-	-	-
				Right	-	-	-
	64469	12	M	Left	-	-	-
				Right	-	-	-
	68523	12	F	Left	-	-	-
				Right	-	-	-
	71856	12	M	Left	-	-	-
				Right	n.d.	n.d.	n.d.
	72983	13	M	Left	-	-	-
				Right	n.d.	n.d.	n.d.
	72985	13	M	Left	-	-	-
				Right	n.d.	n.d.	n.d.
	71884	14	M	Left	-	-	-
				Right	n.d.	n.d.	n.d.
	- absent
	1+ present, minimal
	2+ present, moderate
	3+ present, marked
	n.d. Not Determined
