## Supplementary Table 4 for "Combined Loss of VHL and TSC1 Drives Clear Cell Renal Cell Carcinoma with Metabolic and Redox Reprogramming that Creates an NRF2 Dependency"

### Sheet: GSEA_clusterII_1
Table S4a GSEA analysis of "Signal transduction" group of ClusterII in Figure 2A and B.Comparison between Vhl-/-Tsc1-/- versus REST (WT, Vhl-/-, Tsc1-/-)
NAME	SIZE	NES	NOM p-val	FDR q-val	LEADING EDGE
ODONNELL_TFRC_TARGETS_UP	20	2.34857	0	0.0531136	tags=80%, list=38%, signal=123%
UDAYAKUMAR_MED1_TARGETS_DN	28	2.27235	0	0.0576218	tags=54%, list=16%, signal=60%
ZWANG_CLASS_3_TRANSIENTLY_INDUCED_BY_EGF	33	2.26762	0	0.0401653	tags=48%, list=15%, signal=53%
ELVIDGE_HYPOXIA_BY_DMOG_UP	21	2.26193	0.0013369	0.0328103	tags=76%, list=35%, signal=112%
RASHI_RESPONSE_TO_IONIZING_RADIATION_2	22	2.20934	0.001287	0.0360329	tags=68%, list=27%, signal=89%
ELVIDGE_HYPOXIA_UP	22	2.16235	0	0.0464779	tags=73%, list=35%, signal=107%
PLASARI_TGFB1_TARGETS_10HR_UP	22	2.02682	0.00263158	0.123496	tags=50%, list=15%, signal=56%
GROSS_HYPOXIA_VIA_ELK3_DN	28	2.01543	0.00124533	0.116049	tags=61%, list=31%, signal=83%
FEVR_CTNNB1_TARGETS_UP	32	1.99496	0.00626566	0.119216	tags=69%, list=38%, signal=104%
ENK_UV_RESPONSE_KERATINOCYTE_UP	37	1.98395	0.0036452	0.115482	tags=86%, list=57%, signal=184%
HELLER_HDAC_TARGETS_SILENCED_BY_METHYLATION_DN	25	1.98094	0.00258065	0.10732	tags=76%, list=43%, signal=126%
ACEVEDO_NORMAL_TISSUE_ADJACENT_TO_LIVER_TUMOR_DN	17	1.95619	0.00542005	0.118983	tags=76%, list=40%, signal=124%
SARRIO_EPITHELIAL_MESENCHYMAL_TRANSITION_DN	17	1.93248	0.00275103	0.131502	tags=71%, list=32%, signal=100%
BROCKE_APOPTOSIS_REVERSED_BY_IL6	15	1.92885	0.00554017	0.124871	tags=60%, list=20%, signal=73%
SWEET_LUNG_CANCER_KRAS_UP	22	1.92853	0.00516129	0.116751	tags=64%, list=31%, signal=88%
GRAESSMANN_APOPTOSIS_BY_DOXORUBICIN_UP	56	1.91646	0.00925926	0.117948	tags=77%, list=55%, signal=150%
WANG_RESPONSE_TO_GSK3_INHIBITOR_SB216763_DN	15	1.91438	0.00702247	0.112689	tags=67%, list=30%, signal=92%
MANALO_HYPOXIA_UP	18	1.85279	0.0107817	0.163666	tags=67%, list=32%, signal=94%
QI_HYPOXIA	15	1.85102	0.00815217	0.156786	tags=80%, list=42%, signal=133%
MENSE_HYPOXIA_UP	17	1.84251	0.00943396	0.157397	tags=71%, list=36%, signal=106%
REACTOME_CELL_CYCLE	15	1.8116	0.0139665	0.182428	tags=53%, list=17%, signal=63%

### Sheet: GSEA_clusterII_2
Table S4b GSEA analysis of "Regulation of gene expression" group of ClusterII in Figure 2A and B. Comparison between Vhl-/-Tsc1-/- versus REST (WT, Vhl-/-, Tsc1-/-)
NAME	SIZE	NES	NOM p-val	FDR q-val	LEADING EDGE
MCBRYAN_PUBERTAL_BREAST_3_4WK_UP	20	2.44453	0	0.039047	tags=85%, list=38%, signal=131%
FULCHER_INFLAMMATORY_RESPONSE_LECTIN_VS_LPS_DN	31	2.33571	0	0.0544392	tags=61%, list=26%, signal=78%
LAU_APOPTOSIS_CDKN2A_UP	16	2.31232	0	0.043961	tags=81%, list=31%, signal=115%
VARELA_ZMPSTE24_TARGETS_UP	16	2.29975	0	0.0361696	tags=81%, list=32%, signal=115%
SWEET_LUNG_CANCER_KRAS_UP	37	2.27627	0	0.0356361	tags=68%, list=38%, signal=101%
KRIEG_HYPOXIA_NOT_VIA_KDM3A	63	2.24126	0	0.0387711	tags=68%, list=44%, signal=108%
PID_CD40_PATHWAY	15	2.23289	0.00144928	0.0353823	tags=87%, list=37%, signal=135%
FEVR_CTNNB1_TARGETS_UP	49	2.15596	0.00119048	0.0594474	tags=88%, list=60%, signal=199%
GOTZMANN_EPITHELIAL_TO_MESENCHYMAL_TRANSITION_DN	18	2.15023	0.00141443	0.0559096	tags=72%, list=32%, signal=103%
REACTOME_IMMUNE_SYSTEM	88	2.12297	0	0.0639167	tags=67%, list=49%, signal=110%
ODONNELL_TFRC_TARGETS_UP	28	2.09107	0.004	0.074468	tags=61%, list=28%, signal=80%
UDAYAKUMAR_MED1_TARGETS_DN	20	2.08446	0.00140647	0.0718046	tags=70%, list=34%, signal=102%
HUMMERICH_SKIN_CANCER_PROGRESSION_UP	17	2.05123	0.00702247	0.0875468	tags=100%, list=55%, signal=216%
ZWANG_CLASS_3_TRANSIENTLY_INDUCED_BY_EGF	25	2.04925	0.00533333	0.0822826	tags=84%, list=48%, signal=154%
KOKKINAKIS_METHIONINE_DEPRIVATION_48HR_UP	27	2.03442	0.00393701	0.0863343	tags=70%, list=38%, signal=108%
BHAT_ESR1_TARGETS_VIA_AKT1_UP	16	1.99349	0.00564175	0.107424	tags=88%, list=44%, signal=153%
RASHI_RESPONSE_TO_IONIZING_RADIATION_2	36	1.93685	0.00497512	0.147847	tags=58%, list=31%, signal=79%
KIM_WT1_TARGETS_DN	20	1.92282	0.0121786	0.154734	tags=65%, list=34%, signal=95%
BIOCARTA_TOLL_PATHWAY	16	1.9222	0.00985915	0.146832	tags=88%, list=47%, signal=160%
ENK_UV_RESPONSE_KERATINOCYTE_UP	39	1.90929	0.00383142	0.152359	tags=72%, list=45%, signal=121%
ELVIDGE_HYPOXIA_BY_DMOG_UP	20	1.90642	0.00428571	0.147798	tags=70%, list=38%, signal=108%
LU_AGING_BRAIN_UP	29	1.90518	0.0077821	0.142594	tags=62%, list=35%, signal=91%
JAATINEN_HEMATOPOIETIC_STEM_CELL_DN	15	1.89093	0.00557103	0.15023	tags=67%, list=27%, signal=89%
PID_TCR_PATHWAY	18	1.88603	0.0141243	0.148859	tags=83%, list=47%, signal=152%
GROSS_HYPOXIA_VIA_ELK3_AND_HIF1A_UP	27	1.8859	0.0104849	0.14309	tags=81%, list=51%, signal=158%
BLUM_RESPONSE_TO_SALIRASIB_UP	24	1.87474	0.0107817	0.148721	tags=71%, list=39%, signal=111%
RODRIGUES_THYROID_CARCINOMA_POORLY_DIFFERENTIATED_DN	46	1.83783	0.00752823	0.183553	tags=59%, list=38%, signal=86%
ELVIDGE_HYPOXIA_UP	24	1.83097	0.0106952	0.185031	tags=67%, list=38%, signal=102%
GROSS_HYPOXIA_VIA_ELK3_DN	31	1.81665	0.0155642	0.195317	tags=61%, list=34%, signal=88%
KEGG_SMALL_CELL_LUNG_CANCER	16	1.81661	0.0130814	0.188923	tags=69%, list=31%, signal=97%
MOOTHA_PGC	20	1.81059	0.00944669	0.189436	tags=55%, list=25%, signal=71%
CAIRO_HEPATOBLASTOMA_DN	19	1.81028	0.00842697	0.183804	tags=84%, list=50%, signal=164%
