## Supplementary Table 7 for "Combined Loss of VHL and TSC1 Drives Clear Cell Renal Cell Carcinoma with Metabolic and Redox Reprogramming that Creates an NRF2 Dependency"

### Sheet: Primers for qRTPCR
Table S7 Primers for qRT-PCR
mPdk1_F	GCAGTTCCTGGACTTCG
mPdk1_R	CAATCTAACAGGCAACTCTTG
mDdit4_F	AGCAGCAACAGTGGCTTCG
mDdit4_R	GCATCAGGTTGGCACACAG
mNdufa2_F	GCGTTCACTTATGCCAGCG
mNdufa2_R	CACGTACCGTTGCACGATG
mSdhd_F	CTGATCCCTGCTGGGTACTTG
mSdhd_R	GAACGTAGTCGGTAACCACTTG
mActb_F	GCCATGTACGTAGCCATCCAGGC
mActb_R	CTCCAGGGAGGAAGAGGATGCGGC
hHMOX1_F	CTCAAACCTCCAAAAGCC
hHMOX1_R	TCAAAAACCACCCCAACCC
hNQO1_F	CGCAGACCTTGTGATATTCCAG
hNQO1_R	CGTTTCTTCCATCCTTCCAGG
hNFE2L2_F	GAGAGCCCAGTCTTCATTGC
hNFE2L2_R	TTGGCTTCTGGACTTGGAAC
